# Dynamic T-cell receptor repertoire remodeling is associated with murine and human lung allograft dysfunction

**DOI:** 10.64898/2026.11.20.768159

**Authors:** Yiqiao Wang, Vyacheslav Palchevskiy, Shahrzad Lari, Scott Palmer, Jamie L. Todd, Samuel S. Weigt, John A. Belperio

## Abstract

Chronic lung allograft dysfunction (CLAD) is a major cause of late graft failure after lung transplantation. Acute cellular rejection is an established risk factor for CLAD. However, its diagnosis by biopsy may incompletely capture dynamic and spatially heterogeneous immune remodeling within the allograft. We investigated whether lung graft proximal T-cell receptor beta-chain (TCRβ) repertoire features reflect alloimmune remodeling and associate with acute cellular rejection (ACR) and CLAD. TCRβ sequencing was performed on graft-infiltrating T-cells from a murine orthotopic lung transplant model and on 90 longitudinal bronchoalveolar lavage cell-pellet (BAL-cp) samples from 23 lung transplant recipients during the first post-transplant year. In the murine model, allografts showed persistent histologic injury and strong, consistent TCRβ repertoire remodeling relative to isografts. Across days 28 and 56, murine allografts had higher productive clonality (Cliff’s δ = 0.93, p = 0.0087) and maximum productive frequency (Cliff’s δ = 0.93, p = 0.014), with complete rank separation at each time point. Murine allografts also exhibited greater pairwise Morisita repertoire overlap (p < 0.0001) and enrichment of recurrent, high-frequency shared clonotypes. Productive clonality from human lung transplant recipients’ BAL-cp was higher at the a priori selected month-6 visit from patients who developed CLAD, as compared to those who remained CLAD-free (p = 0.0326). In a month-6 surveillance-visit index analysis, high productive clonality was associated with early onset CLAD (CLAD within 2 years of transplant) (log-rank p = 0.038). In a patient-specific index-event analysis, CLAD-free survival differed across high and low productive clonality groups among acute rejectors (log-rank p = 0.019). Together, these findings establish measurable graft-localized TCRβ repertoire remodeling and position BAL TCRβ profiling as a potential complement to biopsy diagnosis. With validation in larger cohorts, graft-proximal repertoire measures may help identify CLAD-associated immune states before the onset of lung function decline and inform more individualized surveillance.
