## Supplemental Table 1A for "Dynamic T-cell receptor repertoire remodeling is associated with murine and human lung allograft dysfunction"

### Sheet: Sheet1
Metric	All samples	No CLAD	CLAD during follow-up
	(n = 90)	(n = 67)	(n = 23)
DNA concentration (ng/µL)	8.78 (4.70–18.86)	7.80 (4.50–14.45)	15.27 (6.42–21.71)
DNA mass assayed (ng)	671 (473–1,235)	647 (468–1,003)	1,044 (592–1,483)
Total templates (n)	3,287 (2,125–7,232)	3,167 (1,439–6,654)	5,237 (3,042–11,956)
Productive templates (n)	2,771 (1,673–6,043)	2,574 (1,143–5,394)	4,498 (2,431–9,758)
Unique productive rearrangements (n)	1,664 (785–3,089)	1,433 (589–2,846)	2,676 (1,128–3,915)
Productive fraction of templates (%)	80.5 (78.9–82.1)	80.1 (78.7–81.9)	81.1 (79.1–82.3)
Assay-estimated nucleated cells (n)	91,740 (62,689–169,108)	87,716 (62,719–146,059)	110,382 (70,744–207,578)
Assay-estimated T cells (n)	2,435 (1,542–5,439)	2,251 (1,052–4,846)	4,098 (2,188–8,925)
Assay-estimated T-cell fraction (%)	2.92 (1.26–5.23)	2.17 (1.12–4.62)	4.03 (2.46–7.77)
Productive clonality	0.0799 (0.0473–0.1454)	0.0709 (0.0444–0.1364)	0.1159 (0.0803–0.1739)
