## Supplemental Table 1B for "Dynamic T-cell receptor repertoire remodeling is associated with murine and human lung allograft dysfunction"

### Sheet: Sheet2
Metric	All month-6	No CLAD	Subsequent CLAD
	(n = 20)	(n = 14)	(n = 6)
DNA concentration (ng/µL)	9.89 (6.99–15.84)	9.23 (3.85–15.47)	10.82 (8.32–15.03)
DNA mass assayed (ng)	764 (455–1,108)	695 (434–1,228)	782 (668–979)
Total templates (n)	2,904 (953–3,943)	1,636 (568–3,627)	3,331 (2,871–4,839)
Productive templates (n)	2,307 (759–3,129)	1,309 (442–2,926)	2,620 (2,281–4,073)
Unique productive rearrangements (n)	909 (470–2,025)	584 (307–1,933)	1,607 (870–2,118)
Productive fraction of templates (%)	79.5 (78.2–81.7)	79.5 (78.6–81.7)	79.5 (77.3–80.7)
Assay-estimated nucleated cells (n)	91,076 (55,333–172,733)	93,085 (51,888–189,734)	88,869 (86,098–144,355)
Assay-estimated T cells (n)	2,083 (686–2,769)	1,198 (394–2,596)	2,343 (2,040–3,702)
Assay-estimated T-cell fraction (%)	1.31 (0.79–3.05)	1.05 (0.67–1.44)	2.57 (1.59–13.42)
Productive clonality	0.0743 (0.0372–0.1192)	0.0486 (0.0274–0.0898)	0.1424 (0.0845–0.2078)
