## Supplemental Table 2 for "Dynamic T-cell receptor repertoire remodeling is associated with murine and human lung allograft dysfunction"

### Sheet: Sheet1
Characteristic	Overall	No CLAD	CLAD	P value
	(N=23)	(n=17)	(n=6)
Age, years, median (IQR)	62 (50–67)	64 (51–67)	58 (29–63)	0.363
Female sex, n (%)	10 (43%)	7 (41%)	3 (50%)	1
Bilateral transplant, n (%)	19 (83%)	14 (82%)	5 (83%)	1
UNOS group diagnosis, n (%)
Obstructive lung disease	7 (31%)	6 (35%)	1 (17%)	n.a
Cystic Fibrosis	3 (13%)	1 (6%)	2 (33%)	n.a
Restrictive lung disease	13 (56%	10 (59%)	3 (50%)	n.a
Biopsy-defined rejector group, n (%)	12 (52%)	7 (41%)	5 (83%)	0.155
Any A-grade acute cellular rejection, n (%)	12 (52%)	7 (41%)	5 (83%)	0.155
Class I DSA, n (%)	6 (26%)	4 (24%)	2 (33%)	0.632
Class II DSA, n (%)	8 (35%)	5 (29%)	3 (50%)	0.621
Severe PGD, n (%)	1 (4%)	0 (0%)	1 (17%)	0.261
Induction Immunosuppression, n (%)
None	10 (43%)	8 (47%)	2 (33%)	n.a
Basiliximab	9 (39%)	5 (29%)	4 (67%)	n.a
ATG	4 (17%)	4 (24%)	0 (0%)	n.a
Tacrolimus-based CNI, n (%)	17 (74%)	12 (71%)	5 (83%)	1
MMF-based antimetabolite, n (%)	20 (87%)	14 (82%)	6 (100%)	0.539
Azithromycin use, n (%)	11 (48%)	9 (53%)	2 (33%)	0.64
Death during follow-up, n (%)	4 (17%)	2 (12%)	2 (33%)	0.27
BAL samples per patient, median (range)	4 (2–5)	4 (2–5)	4 (3–5)	0.627
Total BAL samples analyzed, n	90	67	23	n.a
Early-onset CLAD ≤24 months, n (%)	4 (17%)	0 (0%)	4 (67%)	n.a
