## Supplemental Table 3 for "Dynamic T-cell receptor repertoire remodeling is associated with murine and human lung allograft dysfunction"

### Sheet: Sheet1
Sample-level characteristic	Overall	No CLAD	CLAD
	(N=90 samples)	(n=67 samples)	(n=23 samples)
A-grade acute cellular rejection score, n (%)
None (A0)	68 (76%)	53 (79%)	15 (65%)
Minimal (A1)	9 (10%)	4 (6%)	5 (22%)
Mild (A2)	5 (6%)	3 (4%)	2 (9%)
Moderate (A3)	2 (2%)	2 (3%)	0 (0%)
Ungradable (AX)	6 (7%)	5 (7%)	1 (4%)
Airway inflammation/B-grade, n (%)
None (B0)	70 (78%)	51 (76%)	19 (83%)
Ungradable (BX)	19 (21%)	16 (24%)	3 (13%)
Missing B grade	1 (1%)	0 (0%)	1 (4%)
Analysis sample category, n (%)
No Rejection	43 (48%)	39 (58%)	4 (17%)
Pre Rejection	15 (17%)	9 (13%)	6 (26%)
Rejection	11 (12%)	6 (9%)	5 (22%)
Resolution	16 (18%)	10 (15%)	6 (26%)
Non-resolution	4 (4%)	2 (3%)	2 (9%)
Recurrence	1 (1%)	1 (1%)	0 (0%)
